# CaMKII-RNMT axis directs activity-dependent control of RNA dynamics in neurons

**DOI:** 10.1101/2025.10.30.685591

**Authors:** Rajaei Almohammed, Shang Liang, Marcus Bage, Lydia Hepburn, Lindsay Davidson, Fiona Haward, Alan Prescott, Haru Yoshikawa, Angus Lamond, Andrei Pisliakov, Victoria H. Cowling

## Abstract

In neurons, mRNAs are transported into axons and dendrites for local translation at synapses. Diverse proteins support the transport of specific mRNAs, however, mechanisms co-ordinating mRNA translocation are unclear. We report that that CaMKII (Ca2+/calmodulin-dependent protein kinase II) is a key regulator of RNA dynamics through activity-dependent phosphorylation of the RNA cap guanine-7 methyltransferase, RNMT. Following RNA cap methylation in the nucleus, RNMT is retained on specific mRNAs. On stimulation, RNMT translocates into the cytoplasm, increasing levels of locally translated mRNAs. In the cytoplasm, CaMKII phosphorylates RNMT Thr317 on the active site, which inhibits methyltransferase activity and targets RNMT for degradation, thus limiting cytoplasmic RNMT function. RNMT mutants protected from CaMKII-dependent degradation increase locally translated, cytoplasmic mRNAs and accelerate neuronal morphogenesis. RNMT Thr317 phospho-mimic co-ordinately decreases locally translated mRNAs in the cytoplasm and reduces differentiation. The CaMKII-RNMT relationship links neuronal activity to the spatial regulation of gene expression in neurons.
