## Supplementary material for "CaMKII-RNMT axis directs activity-dependent control of RNA dynamics in neurons": Table S2

### Sheet: Table S2- RNMT IP brain MS
Accession	Description	Coverage [%]	# Peptides	# PSMs	# Unique Peptides	# AAs	MW [kDa]	calc. pI	Score Sequest HT: Sequest HT	# Peptides (by Search Engine): Sequest HT
Q9D0L8	mRNA cap guanine-N7 methyltransferase OS=Mus musculus OX=10090 GN=Rnmt PE=1 SV=1	36	15	27	15	465	53.3	6.48	106.29	15
Q9CQY2	RNA guanine-N7 methyltransferase activating subunit OS=Mus musculus OX=10090 GN=Ramac PE=3 SV=1	24	3	5	3	119	14.5	8.4	18.41	3
P04370	Myelin basic protein OS=Mus musculus OX=10090 GN=Mbp PE=1 SV=2	18	4	7	4	250	27.2	9.58	20.94	4
P11798	Calcium/calmodulin-dependent protein kinase type II subunit alpha OS=Mus musculus OX=10090 GN=Camk2a PE=1 SV=2	17	5	5	4	478	54.1	7.08	12.46	5
P01756	Ig heavy chain V region MOPC 104E OS=Mus musculus OX=10090 PE=1 SV=1	16	1	1	1	117	13	7.11	2.92	1
P29595	NEDD8 OS=Mus musculus OX=10090 GN=Nedd8 PE=1 SV=2	14	1	1	1	81	9	7.25	0	1
P62806	Histone H4 OS=Mus musculus OX=10090 GN=H4c1 PE=1 SV=2	12	1	1	1	103	11.4	11.36	0	1
P28652	Calcium/calmodulin-dependent protein kinase type II subunit beta OS=Mus musculus OX=10090 GN=Camk2b PE=1 SV=2	11	4	4	3	542	60.4	7.28	12.93	4
Q7TMM9	Tubulin beta-2A chain OS=Mus musculus OX=10090 GN=Tubb2a PE=1 SV=1	11	3	3	3	445	49.9	4.89	11.22	3
Q9QYX7	Protein piccolo OS=Mus musculus OX=10090 GN=Pclo PE=1 SV=4	8	20	22	20	5068	550.5	6.51	63.42	20
P56564	Excitatory amino acid transporter 1 OS=Mus musculus OX=10090 GN=Slc1a3 PE=1 SV=2	8	2	5	2	543	59.6	8.4	17.35	2
P56959	RNA-binding protein FUS OS=Mus musculus OX=10090 GN=Fus PE=1 SV=1	8	2	2	2	518	52.6	9.36	6.82	2
O35343	Importin subunit alpha-3 OS=Mus musculus OX=10090 GN=Kpna4 PE=1 SV=1	8	2	2	2	521	57.9	4.94	6.28	2
Q9QWI6	SRC kinase signaling inhibitor 1 OS=Mus musculus OX=10090 GN=Srcin1 PE=1 SV=2	6	4	7	4	1250	134.8	9.32	16.08	4
Q3UHJ0	AP2-associated protein kinase 1 OS=Mus musculus OX=10090 GN=Aak1 PE=1 SV=2	6	2	2	2	959	103.3	6.7	6.54	2
Q8R0S2	IQ motif and SEC7 domain-containing protein 1 OS=Mus musculus OX=10090 GN=Iqsec1 PE=1 SV=2	6	3	3	3	961	107.9	7.14	6.15	3
Q03311	Cholinesterase OS=Mus musculus OX=10090 GN=Bche PE=1 SV=2	6	1	1	1	603	68.4	7.25	0	1
P35802	Neuronal membrane glycoprotein M6-a OS=Mus musculus OX=10090 GN=Gpm6a PE=1 SV=1	5	1	2	1	278	31.1	5.27	5.97	1
P08553	Neurofilament medium polypeptide OS=Mus musculus OX=10090 GN=Nefm PE=1 SV=4	4	2	2	2	848	95.9	4.77	7.42	2
Q99NE5-7	Isoform 7 of Regulating synaptic membrane exocytosis protein 1 OS=Mus musculus OX=10090 GN=Rims1	4	2	2	2	1184	132.9	9.33	6.65	2
P28798	Progranulin OS=Mus musculus OX=10090 GN=Grn PE=1 SV=2	4	1	2	1	589	63.4	6.8	6.17	1
Q68FF6	ARF GTPase-activating protein GIT1 OS=Mus musculus OX=10090 GN=Git1 PE=1 SV=1	4	2	2	2	770	85.2	6.93	5.81	2
P31648	Sodium- and chloride-dependent GABA transporter 1 OS=Mus musculus OX=10090 GN=Slc6a1 PE=1 SV=2	4	1	1	1	599	67	7.96	3.77	1
Q7TNC4	Putative RNA-binding protein Luc7-like 2 OS=Mus musculus OX=10090 GN=Luc7l2 PE=1 SV=1	4	1	1	1	392	46.6	10.1	3.43	1
Q9EQZ6	Rap guanine nucleotide exchange factor 4 OS=Mus musculus OX=10090 GN=Rapgef4 PE=1 SV=1	3	2	3	2	1011	115.4	6.92	13.54	2
A2AQ25	Sickle tail protein OS=Mus musculus OX=10090 GN=Skt PE=1 SV=1	3	3	3	3	1946	212.9	7.77	9.89	3
Q6PH08	ERC protein 2 OS=Mus musculus OX=10090 GN=Erc2 PE=1 SV=2	3	2	2	2	957	110.6	7.03	6.59	2
P03995	Glial fibrillary acidic protein OS=Mus musculus OX=10090 GN=Gfap PE=1 SV=4	3	1	1	1	430	49.9	5.34	3.25	1
P60710	Actin, cytoplasmic 1 OS=Mus musculus OX=10090 GN=Actb PE=1 SV=1	3	1	1	1	375	41.7	5.48	2.52	1
Q6PIC6	Sodium/potassium-transporting ATPase subunit alpha-3 OS=Mus musculus OX=10090 GN=Atp1a3 PE=1 SV=1	3	2	2	2	1013	111.6	5.41	2.52	2
P02535	Keratin, type I cytoskeletal 10 OS=Mus musculus OX=10090 GN=Krt10 PE=1 SV=3	2	1	2	1	570	57.7	5.11	6.12	1
P01869	Ig gamma-1 chain C region, membrane-bound form OS=Mus musculus OX=10090 GN=Ighg1 PE=1 SV=2	2	1	2	1	393	43.4	6.44	5.93	1
Q3TTY5	Keratin, type II cytoskeletal 2 epidermal OS=Mus musculus OX=10090 GN=Krt2 PE=1 SV=1	2	1	1	1	707	70.9	8.06	3.82	1
Q8VED5	Keratin, type II cytoskeletal 79 OS=Mus musculus OX=10090 GN=Krt79 PE=1 SV=2	2	1	1	1	531	57.5	7.69	3.55	1
Q04750	DNA topoisomerase 1 OS=Mus musculus OX=10090 GN=Top1 PE=1 SV=2	2	1	1	1	767	90.8	9.33	3.51	1
Q80YA9	Connector enhancer of kinase suppressor of ras 2 OS=Mus musculus OX=10090 GN=Cnksr2 PE=1 SV=1	2	1	1	1	1032	117.3	6.79	3.34	1
P20029	Endoplasmic reticulum chaperone BiP OS=Mus musculus OX=10090 GN=Hspa5 PE=1 SV=3	2	1	1	1	655	72.4	5.16	3.11	1
Q7TMK9	Heterogeneous nuclear ribonucleoprotein Q OS=Mus musculus OX=10090 GN=Syncrip PE=1 SV=2	2	1	1	1	623	69.6	8.59	3.08	1
P05214	Tubulin alpha-3 chain OS=Mus musculus OX=10090 GN=Tuba3a PE=1 SV=1	2	1	1	1	450	49.9	5.1	2.9	1
P43006	Excitatory amino acid transporter 2 OS=Mus musculus OX=10090 GN=Slc1a2 PE=1 SV=1	2	1	1	1	572	62	6.68	2.4	1
P15331	Peripherin OS=Mus musculus OX=10090 GN=Prph PE=1 SV=2	2	1	1	1	475	54.2	5.52	2.4	1
O88737	Protein bassoon OS=Mus musculus OX=10090 GN=Bsn PE=1 SV=4	1	3	3	3	3942	418.6	7.71	5.98	3
Q61545	RNA-binding protein EWS OS=Mus musculus OX=10090 GN=Ewsr1 PE=1 SV=2	1	1	1	1	655	68.4	9.33	2.49	1
